# Immune receptor LAG3 regulates microglia function during Alzheimer’s disease

**DOI:** 10.64898/2026.05.08.723911

**Authors:** Andrew T. Perl, Juan Wu, John D. Dong, Ashley M. Brooks, Andrew R. Yoblinski, Tia T. Vierling, Jian-Liang Li, Dana R. Ruby, Daniel Radzicki, Serena M. Dudek, Jesse D. Cushman, Elizabeta Gjoneska

**Author notes:** **Corresponding Author:** Elizabeta Gjoneska, Ph.D., Neurobiology Laboratory, NIEHS/NIH, Bldg. 101, Rm. F152 (Mail Drop F1-05), 111 T.W. Alexander Drive, Research Triangle Park, NC 27709.

## Abstract

Alzheimer’s Disease (AD) remains the leading cause of dementia globally, yet the exact etiology is not well defined and effective treatments remain unavailable. Here, we report that deletion of the immune checkpoint receptor lymphocyte activation gene 3 (*Lag3*) in a familial AD mouse model, 5xFAD^+^, can rescue molecular, cellular and behavioral phenotypes of neurodegeneration. Specifically, we demonstrate that amyloidosis and microgliosis in the 5xFAD^+^ mice are significantly reduced by *Lag3* deletion. Moreover, we show that *Lag3* deletion attenuates deficits in neurodegeneration-related behavioral phenotypes in the 5xFAD^+^ mice. Transcriptional profiling reveals that *Lag3* deletion suppresses aberrant overexpression of disease associated microglia (DAM) genes in 5xFAD^+^ microglia, effectively restoring homeostatic transcriptional programs. Finally, we observe reduced CD8^+^ T cell infiltration in the brain of 5xFAD^+^ animals after *Lag3* deletion which likely mediates molecular, cellular and behavioral effects resulting from microglia DAM gene activation. Our results highlight a previously unrecognized role for *Lag3* in AD as a critical regulator of microglia function and suggest *Lag3* might be a viable target for novel AD therapeutic interventions.

**Highlights:**

- Immune receptor *Lag3* deletion ameliorates amyloidosis and microgliosis during AD
- *Lag3* deletion attenuates deficits in neurodegeneration-related behavioral phenotypes
- *Lag3* deletion reverses aberrant activation of DAM genes and restores microglia homeostasis
- *Lag3* inhibition presents a viable approach for novel AD therapeutic interventions
