## Supplementary material for "Immune receptor LAG3 regulates microglia function during Alzheimer’s disease": Table S2. Compiled Behavior Data

### Sheet: Compiled_behavior_data
cohort	animal	group	age	sex	Lag3KO status	FAD status	Ambulatory Distance - Total in OF	Ambulatory Distance Bin 1	Ambulatory Distance Bin 2	Ambulatory Distance Bin 3	Ambulatory Distance Bin 4	Ambulatory Distance Bin 5	Ambulatory Distance Bin 6	Cumulative duration in open arms (s)
4	A269	9fFAD-	9mo	female	WT	FAD-	4554.49	1533.52	689.19	721.95	438.624	696.263	474.937	114.36
5	A287	9fFAD-	9mo	female	WT	FAD-	3550.49	1254.05	560.479	477.436	466.113	318.472	473.935	113.28
5	A288	9fFAD-	9mo	female	WT	FAD-	3598.09	1210.41	712.196	546.194	451.962	383.032	294.297	169.6
5	A275	9fFAD-	9mo	female	WT	FAD-	3702.31	1086.57	808.788	499.072	528.382	428.453	351.04	139.08
6	A303	9fFAD-	9mo	female	WT	FAD-	2533.06	953.307	468.725	360.354	182.521	307.685	260.47	298.88
6	A305	9fFAD-	9mo	female	WT	FAD-	3699.25	1358.17	607.209	444.316	661.527	443.421	184.606	191.4
9	A354	9fFAD-	9mo	female	WT	FAD-	5296.85	1783.08	950.955	631.909	610.775	821.311	498.823	205.16
9	A356	9fFAD-	9mo	female	WT	FAD-	3200.28	1319.73	433.072	284.508	95.2675	650.865	416.834	81.84
9	A357	9fFAD-	9mo	female	WT	FAD-	3559.96	996.485	567.364	376.389	453.072	713.748	452.901	163.92
10	A619	9fFAD-	9mo	female	WT	FAD-	5167.75	1512.36	961.745	893.147	536.498	677.189	586.807	132.68
3	A262	9fFAD+	9mo	female	WT	FAD+	4314.36	640.868	329.197	649.485	672.102	1072.84	949.868	85.88
3	A263	9fFAD+	9mo	female	WT	FAD+	6413.58	1034.95	857.124	943.11	1120.15	1334.41	1123.84	257.24
4	A266	9fFAD+	9mo	female	WT	FAD+	10240.2	1597.03	1958.74	1957.01	2352.4	1332.79	1042.19	230.88
4	A270	9fFAD+	9mo	female	WT	FAD+	6421.21	1313.76	1079.43	944.534	1140.94	1007.17	935.365	191.08
5	A289	9fFAD+	9mo	female	WT	FAD+	5909.78	1561.26	1627.69	1106.79	749.735	563.64	300.671	217.8
5	A274	9fFAD+	9mo	female	WT	FAD+	4001.53	849.106	468.965	1057.24	435.833	805.31	385.073	249.68
6	A301	9fFAD+	9mo	female	WT	FAD+	5242.11	1232.47	705.742	493.336	954.438	856.514	999.606	146.56
6	A302	9fFAD+	9mo	female	WT	FAD+	7348.93	1392.02	1225.91	773.788	717.496	1825.84	1413.87	230.84
8	A337	9fFAD+	9mo	female	WT	FAD+	5021	1318.2	713.907	1003.71	611.29	665.787	708.112	250.56
9	A353	9fFAD+	9mo	female	WT	FAD+	6420.05	1378.18	648.714	1130.33	1130.53	890.773	1241.52	210.64
9	A355	9fFAD+	9mo	female	WT	FAD+	5460.29	1026.1	883.091	640.707	913.321	1007.23	989.834	263.28
1	Q273	9fLag3KO;FAD-	9mo	female	Lag3KO	FAD-	3280.41	1127.7	393.34	507.791	510.904	392.249	348.427	111.2
1	Q274	9fLag3KO;FAD-	9mo	female	Lag3KO	FAD-	5191.19	1068.5	879.453	842.807	918.387	765.683	716.361	151.68
1	Q275	9fLag3KO;FAD-	9mo	female	Lag3KO	FAD-	4665.04	1096.98	719.522	810.628	737.88	694.973	605.058	262
2	Q283	9fLag3KO;FAD-	9mo	female	Lag3KO	FAD-	1877.96	824.608	367.755	162.017	165.309	237.685	120.585	178.56
2	Q284	9fLag3KO;FAD-	9mo	female	Lag3KO	FAD-	3863.44	1320.95	733.485	469.801	594.573	354.9	389.739	64
3	Q306	9fLag3KO;FAD-	9mo	female	Lag3KO	FAD-	5049.89	1502.79	793.108	766.296	703.478	488.711	795.509	36.52
3	Q307	9fLag3KO;FAD-	9mo	female	Lag3KO	FAD-	3181.56	1041.32	668.349	291.967	544.299	312.966	322.655	171
3	Q308	9fLag3KO;FAD-	9mo	female	Lag3KO	FAD-	3073.13	1043.84	562.393	465.894	314.262	197.388	489.354	100.28
4	Q314	9fLag3KO;FAD-	9mo	female	Lag3KO	FAD-	4844.16	1800.64	799.692	620.464	619.768	615.794	387.805	41.88
4	Q315	9fLag3KO;FAD-	9mo	female	Lag3KO	FAD-	3690.18	1203.35	488.985	568.066	518.662	371.207	539.911	244.6
4	Q317	9fLag3KO;FAD-	9mo	female	Lag3KO	FAD-	3546.58	1427.96	440.195	554.285	479.925	421.933	222.285	190
4	Q319	9fLag3KO;FAD-	9mo	female	Lag3KO	FAD-	4425.62	1493.88	623.179	754.512	496.462	265.296	792.293	235.32
4	Q330	9fLag3KO;FAD-	9mo	female	Lag3KO	FAD-	2309.78	951.779	201.385	339.306	240.552	515.794	60.9645	189.56
4	Q316	9fLag3KO;FAD+	9mo	female	Lag3KO	FAD+	4931.36	827.989	562.475	948.942	828.032	1180.6	583.323	50.96
4	Q318	9fLag3KO;FAD+	9mo	female	Lag3KO	FAD+	3237.94	1095.35	623.955	515.592	235.494	212.154	555.391	152.24
4	Q323	9fLag3KO;FAD+	9mo	female	Lag3KO	FAD+	4296.03	953.668	793.286	748.589	522.449	780.77	497.264	176.44
4	Q331	9fLag3KO;FAD+	9mo	female	Lag3KO	FAD+	4040.28	1061.78	826.987	632.641	561.428	514.288	443.161	97.16
5	Q336	9fLag3KO;FAD+	9mo	female	Lag3KO	FAD+	2720.68	856.865	487.653	360.762	419.824	363.38	232.196	168.8
5	Q348	9fLag3KO;FAD+	9mo	female	Lag3KO	FAD+	2996.23	781.703	498.025	391.684	427.399	414.223	483.195	228.84
7	Q366	9fLag3KO;FAD+	9mo	female	Lag3KO	FAD+	6735.23	1659.53	969.478	1098.94	1150.95	1122.52	733.812	229.28
7	Q368	9fLag3KO;FAD+	9mo	female	Lag3KO	FAD+	3079.21	952.575	755.772	417.395	560.838	291.37	101.26	105.88
7	Q369	9fLag3KO;FAD+	9mo	female	Lag3KO	FAD+	6332.75	1558.82	1116.78	1025.42	1198.01	784.58	649.129	297.84
7	Q373	9fLag3KO;FAD+	9mo	female	Lag3KO	FAD+	6063.26	1192.04	990.012	712.447	1014.66	786.278	1367.83	43.48
10	Q453	9fLag3KO;FAD+	9mo	female	Lag3KO	FAD+	3580.66	769.835	681.929	487.75	501.191	627.616	512.34	54.48
10	Q461	9fLag3KO;FAD+	9mo	female	Lag3KO	FAD+	6277.89	1221.82	1066.46	909.31	1113.28	1164.03	802.996	161.297
10	Q471	9fLag3KO;FAD+	9mo	female	Lag3KO	FAD+	5075.69	1288.96	718.901	932.849	551.228	779.394	804.357	130.08
3	A256	9mFAD-	9mo	male	WT	FAD-	4643.92	1487.55	859.37	525.289	687.735	559.752	524.228	184.12
3	A258	9mFAD-	9mo	male	WT	FAD-	3380.83	876.083	623.774	592.857	375.063	297.824	615.224	108.92
3	A259	9mFAD-	9mo	male	WT	FAD-	3216.93	1046.5	573.737	493.853	326.194	307.207	469.444	52.68
3	A260	9mFAD-	9mo	male	WT	FAD-	2625	1020.47	651.601	386.623	297.972	127.478	140.858	67.32
3	A261	9mFAD-	9mo	male	WT	FAD-	2846.05	1004.32	409.429	450.36	343.884	326.211	311.846	97.84
5	A271	9mFAD-	9mo	male	WT	FAD-	2157.41	729.838	373.433	229.292	214.603	489.648	120.599	63.68
5	A273	9mFAD-	9mo	male	WT	FAD-	2728.39	913.887	491.459	451.203	323.234	376.345	172.266	221.2
5	A286	9mFAD-	9mo	male	WT	FAD-	2643.05	825.742	565.061	587.536	209.849	264.6	190.266	178.96
5	A279	9mFAD-	9mo	male	WT	FAD-	2613.24	1119.07	437.666	141.673	582.064	204.19	128.577	152.28
5	A281	9mFAD-	9mo	male	WT	FAD-	1998.2	727.19	455.312	450.12	120.161	150.171	95.2452	110.28
8	A332	9mFAD-	9mo	male	WT	FAD-	4199.42	1073.7	848.845	615.876	559.319	489.813	611.864	76.44
9	A349	9mFAD-	9mo	male	WT	FAD-	4118.57	957.362	975.392	803.384	439.92	364.936	577.573	126.12
9	A350	9mFAD-	9mo	male	WT	FAD-	4121.18	1405.51	851.45	691.499	524.788	415.47	232.468	107.68
1	A249	9mFAD+	9mo	male	WT	FAD+	5943.97	888.038	1045.4	1085.49	1091.08	893.193	940.761	156.68
1	A250	9mFAD+	9mo	male	WT	FAD+	5395.47	733.754	995.637	985.433	964.689	700.701	1015.26	213.08
1	A251	9mFAD+	9mo	male	WT	FAD+	7496.31	988.576	1310.32	1209.73	1283.72	1254.71	1449.26	264.859
3	A255	9mFAD+	9mo	male	WT	FAD+	6335.82	1031.98	1155	921.673	940.058	1242.97	1044.14	95.2
3	A257	9mFAD+	9mo	male	WT	FAD+	5071.56	804.827	764.178	775.379	867.603	1058.87	800.706	202.6
5	A272	9mFAD+	9mo	male	WT	FAD+	4060.02	826.608	584.426	795.512	703.673	639.26	510.545	184.44
5	A285	9mFAD+	9mo	male	WT	FAD+	2737.56	852.499	687.034	341.919	418.161	268.145	169.807	244.56
5	A280	9mFAD+	9mo	male	WT	FAD+	3606.24	837.425	843.856	606.119	128.11	496.482	694.252	245.96
5	A282	9mFAD+	9mo	male	WT	FAD+	3240.89	558.614	575.85	412.501	530.423	606.734	556.772	231.76
8	A331	9mFAD+	9mo	male	WT	FAD+	5677.39	784.418	1065.2	867.86	1017.6	1046.6	895.712	123.68
9	A351	9mFAD+	9mo	male	WT	FAD+	5884.41	672.718	811.251	959.238	1005.1	977.322	1458.78	173.12
9	A352	9mFAD+	9mo	male	WT	FAD+	5068.37	720.008	923.509	626.189	590.188	961.819	1246.65	279.48
2	Q280	9mLag3KO;FAD-	9mo	male	Lag3KO	FAD-	4638.26	1499.11	869.46	592.784	633.293	562.245	481.369	71.8
2	Q282	9mLag3KO;FAD-	9mo	male	Lag3KO	FAD-	2917.28	829.612	455.369	553.508	527.308	362.271	189.208	71.68
2	Q286	9mLag3KO;FAD-	9mo	male	Lag3KO	FAD-	2815.18	580.194	596.669	468.761	380.027	310.908	478.619	105.6
3	Q296	9mLag3KO;FAD-	9mo	male	Lag3KO	FAD-	4321.78	1012.56	606.7	564.911	863.25	601.245	673.121	89.92
3	Q303	9mLag3KO;FAD-	9mo	male	Lag3KO	FAD-	3163	885.266	531.328	700.749	422.728	452.595	170.33	164.84
4	Q324	9mLag3KO;FAD-	9mo	male	Lag3KO	FAD-	2295.14	868.883	531.983	257.613	291.358	168.232	177.074	245.76
4	Q325	9mLag3KO;FAD-	9mo	male	Lag3KO	FAD-	3600.46	1040.98	758.898	642.463	424.666	458.079	275.372	58.48
4	Q326	9mLag3KO;FAD-	9mo	male	Lag3KO	FAD-	4582.3	1177.87	749.937	716.496	621.409	633.392	683.199	98.96
4	Q313	9mLag3KO;FAD-	9mo	male	Lag3KO	FAD-	2871.5	1155.38	491.535	484.371	378.946	156.196	205.065	85.68
10	Q445	9mLag3KO;FAD-	9mo	male	Lag3KO	FAD-	4374.27	1109.06	818.573	674.384	596.498	512.008	663.743	180.16
10	Q446	9mLag3KO;FAD-	9mo	male	Lag3KO	FAD-	3184.58	900.851	554.1	623.069	337.983	326.332	442.244	97.5541
10	Q447	9mLag3KO;FAD-	9mo	male	Lag3KO	FAD-	1786.77	454.316	347.82	185.074	309.91	208.071	281.583	138.2
2	Q281	9mLag3KO;FAD+	9mo	male	Lag3KO	FAD+	3910.02	750.944	876.077	659.113	758.684	498.093	367.114	235.76
2	Q285	9mLag3KO;FAD+	9mo	male	Lag3KO	FAD+	3366.13	555.065	596.821	520.928	530.025	686.871	476.419	221.48
3	Q295	9mLag3KO;FAD+	9mo	male	Lag3KO	FAD+	4880.09	769.313	962.818	842.731	715.821	978.954	610.457	209.36
3	Q297	9mLag3KO;FAD+	9mo	male	Lag3KO	FAD+	4683.24	839.545	794.146	859.272	660.43	999.652	530.195	208.24
3	Q298	9mLag3KO;FAD+	9mo	male	Lag3KO	FAD+	4278.98	1024.5	717.447	646.628	590.502	484.588	815.32	229.6
3	Q299	9mLag3KO;FAD+	9mo	male	Lag3KO	FAD+	4571.18	669.222	777.217	853.174	658.861	685.005	927.7	169.2
3	Q301	9mLag3KO;FAD+	9mo	male	Lag3KO	FAD+	4571.8	1092.81	813.323	723.062	486.301	644.845	811.458	246.4
3	Q302	9mLag3KO;FAD+	9mo	male	Lag3KO	FAD+	3150.27	952.611	578.667	529.608	371.299	477.751	240.335	197.48
3	Q304	9mLag3KO;FAD+	9mo	male	Lag3KO	FAD+	3384.73	717.557	582.261	271.789	442.538	720.184	650.4	218
3	Q305	9mLag3KO;FAD+	9mo	male	Lag3KO	FAD+	4833.6	904.182	877.915	599.391	1030.05	764.893	657.172	190.04
4	Q328	9mLag3KO;FAD+	9mo	male	Lag3KO	FAD+	4369.81	1181.21	655.707	1046.74	519.074	760.645	206.439	198.96
4	Q327	9mLag3KO;FAD+	9mo	male	Lag3KO	FAD+	2964.35	854.265	475.857	439.415	575.741	424.54	194.531	172.16
4	Q310	9mLag3KO;FAD+	9mo	male	Lag3KO	FAD+	6272.56	1391.03	1081.37	972.757	1044.29	847.708	935.412
4	Q311	9mLag3KO;FAD+	9mo	male	Lag3KO	FAD+	3181.15	681.053	722.305	592.347	457.338	384.957	343.148	156.12
4	Q312	9mLag3KO;FAD+	9mo	male	Lag3KO	FAD+	3541.15	728.719	593.016	481.022	692.695	457.384	588.318	237.32
