## Supplementary material for "Immune receptor LAG3 regulates microglia function during Alzheimer’s disease": Table S3. Open Field Stats

### Sheet: ANOVA
Table Analyzed	Open Field binned distance (9 mon both sexes)
Two-way RM ANOVA	Matching: Stacked
Assume sphericity?	No
Alpha	0.05
Source of Variation	% of total variation	P value	P value summary	Significant?	Geisser-Greenhouse's epsilon
Time x Genotype	7.151	<0.0001	****	Yes
Time	22.7	<0.0001	****	Yes	0.8093
Genotype	15.02	<0.0001	****	Yes
Subject	32.33	<0.0001	****	Yes
ANOVA table	SS	DF	MS	F (DFn, DFd)	P value
Time x Genotype	4978233	15	331882	F (15, 475) = 9.917	P<0.0001
Time	15806484	5	3161297	F (4.046, 384.4) = 94.46	P<0.0001
Genotype	10457537	3	3485846	F (3, 95) = 14.71	P<0.0001
Subject	22508281	95	236929	F (95, 475) = 7.080	P<0.0001
Residual	15896246	475	33466
Data summary
Number of columns (Genotype)	4
Number of rows (Time)	6
Number of subjects (Subject)	99
Number of missing values	0

### Sheet: Multiple Comparisons
Compare cell means with others in its row and its column
Number of families	10
Number of comparisons per row family	6
Number of comparisons per column family	15
Alpha	0.05
Tukey's multiple comparisons test	Mean Diff.	95.00% CI of diff.	Below threshold?	Summary	Adjusted P Value
0-5
WT vs. 5x FAD	137	-91.22 to 365.3	No	ns	0.3874
WT vs. Lag3-/-	42.17	-180.0 to 264.3	No	ns	0.9572
WT vs. Lag3-/-; 5xFAD	162.7	-43.44 to 368.9	No	ns	0.1673
5x FAD vs. Lag3-/-	-94.85	-326.7 to 137.0	No	ns	0.6968
5x FAD vs. Lag3-/-; 5xFAD	25.71	-191.1 to 242.5	No	ns	0.9889
Lag3-/- vs. Lag3-/-; 5xFAD	120.6	-89.65 to 330.8	No	ns	0.4305
5-10
WT vs. 5x FAD	-277.6	-511.9 to -43.26	Yes	*	0.0151
WT vs. Lag3-/-	47.47	-95.07 to 190.0	No	ns	0.8109
WT vs. Lag3-/-; 5xFAD	-110.2	-251.3 to 30.80	No	ns	0.1739
5x FAD vs. Lag3-/-	325	94.92 to 555.1	Yes	**	0.0031
5x FAD vs. Lag3-/-; 5xFAD	167.3	-62.01 to 396.7	No	ns	0.2171
Lag3-/- vs. Lag3-/-; 5xFAD	-157.7	-290.3 to -25.12	Yes	*	0.0137
10-15
WT vs. 5x FAD	-375.3	-587.7 to -162.9	Yes	***	0.0002
WT vs. Lag3-/-	-37.99	-177.8 to 101.8	No	ns	0.8869
WT vs. Lag3-/-; 5xFAD	-179.7	-331.9 to -27.52	Yes	*	0.0147
5x FAD vs. Lag3-/-	337.3	124.6 to 550.1	Yes	***	0.0008
5x FAD vs. Lag3-/-; 5xFAD	195.6	-24.73 to 415.9	No	ns	0.0973
Lag3-/- vs. Lag3-/-; 5xFAD	-141.7	-294.5 to 11.03	No	ns	0.078
15-20
WT vs. 5x FAD	-474.3	-734.7 to -213.9	Yes	***	0.0002
WT vs. Lag3-/-	-95.29	-232.1 to 41.51	No	ns	0.2608
WT vs. Lag3-/-; 5xFAD	-255	-415.5 to -94.39	Yes	***	0.0006
5x FAD vs. Lag3-/-	379	117.0 to 641.0	Yes	**	0.0025
5x FAD vs. Lag3-/-; 5xFAD	219.3	-54.05 to 492.7	No	ns	0.1534
Lag3-/- vs. Lag3-/-; 5xFAD	-159.7	-323.1 to 3.798	No	ns	0.0578
20-25
WT vs. 5x FAD	-508.5	-725.1 to -291.8	Yes	****	<0.0001
WT vs. Lag3-/-	11.25	-126.3 to 148.8	No	ns	0.9963
WT vs. Lag3-/-; 5xFAD	-246.1	-413.4 to -78.75	Yes	**	0.0016
5x FAD vs. Lag3-/-	519.7	308.7 to 730.8	Yes	****	<0.0001
5x FAD vs. Lag3-/-; 5xFAD	262.4	32.65 to 492.2	Yes	*	0.0197
Lag3-/- vs. Lag3-/-; 5xFAD	-257.3	-416.7 to -97.97	Yes	***	0.0005
25-30
WT vs. 5x FAD	-551.6	-774.8 to -328.4	Yes	****	<0.0001
WT vs. Lag3-/-	-64.6	-217.2 to 87.95	No	ns	0.6734
WT vs. Lag3-/-; 5xFAD	-219.9	-388.8 to -50.88	Yes	**	0.0061
5x FAD vs. Lag3-/-	487	255.8 to 718.3	Yes	****	<0.0001
5x FAD vs. Lag3-/-; 5xFAD	331.8	90.34 to 573.2	Yes	**	0.0036
Lag3-/- vs. Lag3-/-; 5xFAD	-155.3	-335.6 to 25.05	No	ns	0.1145
WT
0-5 vs. 5-10	492.1	343.3 to 641.0	Yes	****	<0.0001
0-5 vs. 10-15	632.2	461.2 to 803.2	Yes	****	<0.0001
0-5 vs. 15-20	728.9	589.6 to 868.3	Yes	****	<0.0001
0-5 vs. 20-25	712.2	578.4 to 846.0	Yes	****	<0.0001
0-5 vs. 25-30	783	613.3 to 952.8	Yes	****	<0.0001
5-10 vs. 10-15	140.1	64.92 to 215.2	Yes	***	0.0001
5-10 vs. 15-20	236.8	138.0 to 335.6	Yes	****	<0.0001
5-10 vs. 20-25	220.1	87.13 to 353.1	Yes	***	0.0005
5-10 vs. 25-30	290.9	184.2 to 397.7	Yes	****	<0.0001
10-15 vs. 15-20	96.75	-32.36 to 225.9	No	ns	0.2227
10-15 vs. 20-25	80.03	-58.80 to 218.9	No	ns	0.4883
10-15 vs. 25-30	150.9	48.04 to 253.7	Yes	**	0.0018
15-20 vs. 20-25	-16.72	-148.1 to 114.7	No	ns	0.9986
15-20 vs. 25-30	54.11	-71.18 to 179.4	No	ns	0.7574
20-25 vs. 25-30	70.83	-44.23 to 185.9	No	ns	0.4183
5x FAD
0-5 vs. 5-10	77.53	-117.7 to 272.8	No	ns	0.8142
0-5 vs. 10-15	119.8	-77.47 to 317.2	No	ns	0.4326
0-5 vs. 15-20	117.6	-134.3 to 369.5	No	ns	0.6951
0-5 vs. 20-25	66.71	-182.0 to 315.4	No	ns	0.9574
0-5 vs. 25-30	94.38	-195.8 to 384.5	No	ns	0.9085
5-10 vs. 10-15	42.31	-143.0 to 227.6	No	ns	0.9786
5-10 vs. 15-20	40.07	-177.0 to 257.1	No	ns	0.9917
5-10 vs. 20-25	-10.82	-266.8 to 245.2	No	ns	>0.9999
5-10 vs. 25-30	16.85	-275.5 to 309.2	No	ns	>0.9999
10-15 vs. 15-20	-2.242	-170.8 to 166.3	No	ns	>0.9999
10-15 vs. 20-25	-53.13	-296.7 to 190.4	No	ns	0.9824
10-15 vs. 25-30	-25.46	-295.5 to 244.6	No	ns	0.9997
15-20 vs. 20-25	-50.89	-299.7 to 198.0	No	ns	0.9868
15-20 vs. 25-30	-23.22	-289.0 to 242.5	No	ns	0.9998
20-25 vs. 25-30	27.67	-132.7 to 188.1	No	ns	0.9939
Lag3-/-
0-5 vs. 5-10	497.4	336.3 to 658.5	Yes	****	<0.0001
0-5 vs. 10-15	552	389.3 to 714.7	Yes	****	<0.0001
0-5 vs. 15-20	591.5	423.4 to 759.5	Yes	****	<0.0001
0-5 vs. 20-25	681.3	505.1 to 857.5	Yes	****	<0.0001
0-5 vs. 25-30	676.3	491.8 to 860.8	Yes	****	<0.0001
5-10 vs. 10-15	54.61	-41.06 to 150.3	No	ns	0.5054
5-10 vs. 15-20	94.06	7.153 to 181.0	Yes	*	0.0285
5-10 vs. 20-25	183.9	81.27 to 286.5	Yes	***	0.0001
5-10 vs. 25-30	178.9	75.42 to 282.3	Yes	***	0.0002
10-15 vs. 15-20	39.45	-50.77 to 129.7	No	ns	0.7538
10-15 vs. 20-25	129.3	39.39 to 219.2	Yes	**	0.0021
10-15 vs. 25-30	124.2	22.24 to 226.2	Yes	*	0.0108
15-20 vs. 20-25	89.83	14.29 to 165.4	Yes	*	0.0134
15-20 vs. 25-30	84.8	-13.81 to 183.4	No	ns	0.1214
20-25 vs. 25-30	-5.029	-133.8 to 123.7	No	ns	>0.9999
Lag3-/-; 5xFAD
0-5 vs. 5-10	219.2	92.66 to 345.6	Yes	***	0.0002
0-5 vs. 10-15	289.7	163.8 to 415.7	Yes	****	<0.0001
0-5 vs. 15-20	311.2	166.3 to 456.1	Yes	****	<0.0001
0-5 vs. 20-25	303.4	126.7 to 480.1	Yes	***	0.0002
0-5 vs. 25-30	400.4	220.3 to 580.5	Yes	****	<0.0001
5-10 vs. 10-15	70.58	-33.70 to 174.9	No	ns	0.3301
5-10 vs. 15-20	92.08	-1.723 to 185.9	No	ns	0.0566
5-10 vs. 20-25	84.26	-47.93 to 216.5	No	ns	0.3939
5-10 vs. 25-30	181.3	47.12 to 315.5	Yes	**	0.0037
10-15 vs. 15-20	21.5	-102.6 to 145.6	No	ns	0.9944
10-15 vs. 20-25	13.68	-90.18 to 117.5	No	ns	0.9985
10-15 vs. 25-30	110.7	-51.22 to 272.6	No	ns	0.3197
15-20 vs. 20-25	-7.816	-130.7 to 115.0	No	ns	>0.9999
15-20 vs. 25-30	89.21	-62.56 to 241.0	No	ns	0.4819
20-25 vs. 25-30	97.02	-63.67 to 257.7	No	ns	0.4527
Test details	Mean 1	Mean 2	Mean Diff.	SE of diff.	N1	N2	q	DF
0-5
WT vs. 5x FAD	1139	1002	137	85.46	23	23	2.267	43.69
WT vs. Lag3-/-	1139	1097	42.17	83.34	23	25	0.7157	46
WT vs. Lag3-/-; 5xFAD	1139	976.2	162.7	77.4	23	28	2.974	46.74
5x FAD vs. Lag3-/-	1002	1097	-94.85	86.94	23	25	1.543	45.62
5x FAD vs. Lag3-/-; 5xFAD	1002	976.2	25.71	81.27	23	28	0.4474	44.89
Lag3-/- vs. Lag3-/-; 5xFAD	1097	976.2	120.6	79.03	25	28	2.157	48.81
5-10
WT vs. 5x FAD	646.8	924.4	-277.6	86.62	23	23	4.532	32.98
WT vs. Lag3-/-	646.8	599.3	47.47	53.43	23	25	1.256	44.96
WT vs. Lag3-/-; 5xFAD	646.8	757	-110.2	52.93	23	28	2.945	46.47
5x FAD vs. Lag3-/-	924.4	599.3	325	84.81	23	25	5.42	31.15
5x FAD vs. Lag3-/-; 5xFAD	924.4	757	167.3	84.49	23	28	2.801	30.92
Lag3-/- vs. Lag3-/-; 5xFAD	599.3	757	-157.7	49.91	25	28	4.468	50.67
10-15
WT vs. 5x FAD	506.7	882	-375.3	78.57	23	23	6.755	33.51
WT vs. Lag3-/-	506.7	544.7	-37.99	52.46	23	25	1.024	45.95
WT vs. Lag3-/-; 5xFAD	506.7	686.4	-179.7	57.22	23	28	4.442	48.78
5x FAD vs. Lag3-/-	882	544.7	337.3	78.78	23	25	6.056	33.96
5x FAD vs. Lag3-/-; 5xFAD	882	686.4	195.6	82.02	23	28	3.373	38.07
Lag3-/- vs. Lag3-/-; 5xFAD	544.7	686.4	-141.7	57.5	25	28	3.486	50.5
15-20
WT vs. 5x FAD	410	884.3	-474.3	95.53	23	23	7.022	28.78
WT vs. Lag3-/-	410	505.3	-95.29	51.32	23	25	2.626	45.99
WT vs. Lag3-/-; 5xFAD	410	664.9	-255	60.28	23	28	5.981	46.86
5x FAD vs. Lag3-/-	884.3	505.3	379	96.28	23	25	5.567	29.6
5x FAD vs. Lag3-/-; 5xFAD	884.3	664.9	219.3	101.3	23	28	3.061	34.76
Lag3-/- vs. Lag3-/-; 5xFAD	505.3	664.9	-159.7	61.46	25	28	3.674	48.92
20-25
WT vs. 5x FAD	426.7	935.2	-508.5	80.25	23	23	8.96	34.37
WT vs. Lag3-/-	426.7	415.4	11.25	51.53	23	25	0.3088	44.48
WT vs. Lag3-/-; 5xFAD	426.7	672.8	-246.1	62.87	23	28	5.535	48.16
5x FAD vs. Lag3-/-	935.2	415.4	519.7	77.88	23	25	9.438	31.8
5x FAD vs. Lag3-/-; 5xFAD	935.2	672.8	262.4	85.81	23	28	4.325	40.98
Lag3-/- vs. Lag3-/-; 5xFAD	415.4	672.8	-257.3	59.81	25	28	6.084	46.67
25-30
WT vs. 5x FAD	355.9	907.5	-551.6	82.42	23	23	9.465	32.23
WT vs. Lag3-/-	355.9	420.5	-64.6	57.19	23	25	1.597	45.18
WT vs. Lag3-/-; 5xFAD	355.9	575.7	-219.9	63.42	23	28	4.903	46.52
5x FAD vs. Lag3-/-	907.5	420.5	487	85.89	23	25	8.019	36.17
5x FAD vs. Lag3-/-; 5xFAD	907.5	575.7	331.8	90.16	23	28	5.204	40.89
Lag3-/- vs. Lag3-/-; 5xFAD	420.5	575.7	-155.3	67.87	25	28	3.235	50.45
WT
0-5 vs. 5-10	1139	646.8	492.1	47.78	23	23	14.57	22
0-5 vs. 10-15	1139	506.7	632.2	54.89	23	23	16.29	22
0-5 vs. 15-20	1139	410	728.9	44.73	23	23	23.04	22
0-5 vs. 20-25	1139	426.7	712.2	42.95	23	23	23.45	22
0-5 vs. 25-30	1139	355.9	783	54.49	23	23	20.32	22
5-10 vs. 10-15	646.8	506.7	140.1	24.12	23	23	8.212	22
5-10 vs. 15-20	646.8	410	236.8	31.71	23	23	10.56	22
5-10 vs. 20-25	646.8	426.7	220.1	42.68	23	23	7.292	22
5-10 vs. 25-30	646.8	355.9	290.9	34.26	23	23	12.01	22
10-15 vs. 15-20	506.7	410	96.75	41.45	23	23	3.301	22
10-15 vs. 20-25	506.7	426.7	80.03	44.57	23	23	2.54	22
10-15 vs. 25-30	506.7	355.9	150.9	33.01	23	23	6.464	22
15-20 vs. 20-25	410	426.7	-16.72	42.18	23	23	0.5606	22
15-20 vs. 25-30	410	355.9	54.11	40.22	23	23	1.903	22
20-25 vs. 25-30	426.7	355.9	70.83	36.93	23	23	2.712	22
5x FAD
0-5 vs. 5-10	1002	924.4	77.53	62.67	23	23	1.75	22
0-5 vs. 10-15	1002	882	119.8	63.34	23	23	2.676	22
0-5 vs. 15-20	1002	884.3	117.6	80.87	23	23	2.056	22
0-5 vs. 20-25	1002	935.2	66.71	79.82	23	23	1.182	22
0-5 vs. 25-30	1002	907.5	94.38	93.14	23	23	1.433	22
5-10 vs. 10-15	924.4	882	42.31	59.5	23	23	1.006	22
5-10 vs. 15-20	924.4	884.3	40.07	69.68	23	23	0.8132	22
5-10 vs. 20-25	924.4	935.2	-10.82	82.17	23	23	0.1863	22
5-10 vs. 25-30	924.4	907.5	16.85	93.84	23	23	0.2539	22
10-15 vs. 15-20	882	884.3	-2.242	54.11	23	23	0.05859	22
10-15 vs. 20-25	882	935.2	-53.13	78.17	23	23	0.9612	22
10-15 vs. 25-30	882	907.5	-25.46	86.7	23	23	0.4152	22
15-20 vs. 20-25	884.3	935.2	-50.89	79.88	23	23	0.901	22
15-20 vs. 25-30	884.3	907.5	-23.22	85.3	23	23	0.3849	22
20-25 vs. 25-30	935.2	907.5	27.67	51.49	23	23	0.7602	22
Lag3-/-
0-5 vs. 5-10	1097	599.3	497.4	52.11	25	25	13.5	24
0-5 vs. 10-15	1097	544.7	552	52.61	25	25	14.84	24
0-5 vs. 15-20	1097	505.3	591.5	54.36	25	25	15.39	24
0-5 vs. 20-25	1097	415.4	681.3	56.99	25	25	16.9	24
0-5 vs. 25-30	1097	420.5	676.3	59.67	25	25	16.03	24
5-10 vs. 10-15	599.3	544.7	54.61	30.94	25	25	2.496	24
5-10 vs. 15-20	599.3	505.3	94.06	28.11	25	25	4.733	24
5-10 vs. 20-25	599.3	415.4	183.9	33.19	25	25	7.836	24
5-10 vs. 25-30	599.3	420.5	178.9	33.45	25	25	7.561	24
10-15 vs. 15-20	544.7	505.3	39.45	29.18	25	25	1.912	24
10-15 vs. 20-25	544.7	415.4	129.3	29.07	25	25	6.289	24
10-15 vs. 25-30	544.7	420.5	124.2	32.99	25	25	5.326	24
15-20 vs. 20-25	505.3	415.4	89.83	24.43	25	25	5.2	24
15-20 vs. 25-30	505.3	420.5	84.8	31.89	25	25	3.76	24
20-25 vs. 25-30	415.4	420.5	-5.029	41.65	25	25	0.1708	24
Lag3-/-; 5xFAD
0-5 vs. 5-10	976.2	757	219.2	41.29	28	28	7.507	27
0-5 vs. 10-15	976.2	686.4	289.7	41.11	28	28	9.968	27
0-5 vs. 15-20	976.2	664.9	311.2	47.29	28	28	9.307	27
0-5 vs. 20-25	976.2	672.8	303.4	57.67	28	28	7.441	27
0-5 vs. 25-30	976.2	575.7	400.4	58.79	28	28	9.633	27
5-10 vs. 10-15	757	686.4	70.58	34.04	28	28	2.933	27
5-10 vs. 15-20	757	664.9	92.08	30.62	28	28	4.253	27
5-10 vs. 20-25	757	672.8	84.26	43.15	28	28	2.762	27
5-10 vs. 25-30	757	575.7	181.3	43.79	28	28	5.855	27
10-15 vs. 15-20	686.4	664.9	21.5	40.51	28	28	0.7505	27
10-15 vs. 20-25	686.4	672.8	13.68	33.9	28	28	0.5707	27
10-15 vs. 25-30	686.4	575.7	110.7	52.85	28	28	2.962	27
15-20 vs. 20-25	664.9	672.8	-7.816	40.1	28	28	0.2756	27
15-20 vs. 25-30	664.9	575.7	89.21	49.54	28	28	2.547	27
20-25 vs. 25-30	672.8	575.7	97.02	52.45	28	28	2.616	27
