## Supplementary material for "Immune receptor LAG3 regulates microglia function during Alzheimer’s disease": Table S6. DAM GSEA Rank Metrics

### Sheet: CUSTOM_DAM_FADvsLag3KO;FAD
NAME	SYMBOL	TITLE	RANK IN GENE LIST	RANK METRIC SCORE	RUNNING ES	CORE ENRICHMENT
row_0	Rps14	20044	14	3.1228	0.0078475	Yes
row_1	Rps5	20103	22	2.97457	0.0156348	Yes
row_2	Atp6v0e	11974	23	2.94317	0.0236812	Yes
row_3	Rpl10	110954	33	2.84362	0.0310119	Yes
row_4	Cox8a	12868	39	2.79381	0.0384036	Yes
row_5	Rpl22	19934	40	2.79095	0.0460339	Yes
row_6	Rps16	20055	43	2.77154	0.0535126	Yes
row_7	4930556M19Rik	75259	48	2.75592	0.06085	Yes
row_8	Rps26	27370	55	2.70679	0.0679544	Yes
row_9	Rps12	20042	60	2.67392	0.0750676	Yes
row_10	Ankrd55	77318	66	2.6375	0.082032	Yes
row_11	Rps21	66481	67	2.63305	0.0892306	Yes
row_12	Cox4i1	12857	68	2.6189	0.0963905	Yes
row_13	Rps18	20084	73	2.5994	0.1033	Yes
row_14	Pfdn5	56612	82	2.55281	0.109885	Yes
row_15	Tmem205	235043	83	2.55208	0.116862	Yes
row_16	Rplp1	56040	84	2.54027	0.123807	Yes
row_17	Mif	17319	88	2.52185	0.130554	Yes
row_18	Gm11478	100504632	89	2.5183	0.137439	Yes
row_19	Rpl37a	19981	93	2.51021	0.144154	Yes
row_20	Gm8430	667035	96	2.50769	0.150911	Yes
row_21	Ndufa6	67130	102	2.48682	0.157463	Yes
row_22	Rps27a	78294	103	2.4864	0.164261	Yes
row_23	Rpl23	65019	110	2.46644	0.170708	Yes
row_24	Rps3	27050	116	2.44505	0.177147	Yes
row_25	Myeov2	66915	125	2.43312	0.183404	Yes
row_26	Atp6v1f	66144	131	2.4262	0.189791	Yes
row_27	Rpl18a	76808	139	2.41013	0.196035	Yes
row_28	Rpl32	19951	146	2.39506	0.202287	Yes
row_29	Fcer1g	14127	150	2.37931	0.208644	Yes
row_30	Rps15a	267019	153	2.37555	0.21504	Yes
row_31	Atox1	11927	163	2.34493	0.221008	Yes
row_32	Rpl37	67281	169	2.32909	0.227129	Yes
row_33	Rps28	54127	181	2.30207	0.23288	Yes
row_34	Rplp2	67186	183	2.29718	0.239112	Yes
row_35	Rpl35a	57808	200	2.26799	0.244523	Yes
row_36	Soat1	20652	201	2.26724	0.250722	Yes
row_37	Cd9	12527	209	2.25783	0.25655	Yes
row_38	Rpl27a	26451	213	2.24832	0.262549	Yes
row_39	Rps9	76846	214	2.248	0.268695	Yes
row_40	Rps15	20054	217	2.24488	0.274733	Yes
row_41	Atp6v0c	11984	237	2.22229	0.279873	Yes
row_42	Rpl14	67115	261	2.19194	0.284731	Yes
row_43	Ndufs6	407785	264	2.18598	0.290609	Yes
row_44	Uqcr11	66594	265	2.18464	0.296582	Yes
row_45	Rps19	20085	271	2.17925	0.302293	Yes
row_46	Rpl38	67671	290	2.14913	0.307282	Yes
row_47	Cd63	12512	293	2.14669	0.313052	Yes
row_48	Rpl14-ps1	100040970	304	2.12668	0.318373	Yes
row_49	Cox7a2l	20463	309	2.11984	0.323972	Yes
row_50	Rpl13a	22121	313	2.11361	0.329603	Yes
row_51	Ccl6	20305	317	2.10745	0.335216	Yes
row_52	Hint1	15254	319	2.10709	0.340928	Yes
row_53	Rps2	16898	321	2.10383	0.34663	Yes
row_54	Fau	14109	333	2.0905	0.351803	Yes
row_55	Cox6a1	12861	348	2.06526	0.35676	Yes
row_56	Rps20	67427	364	2.03973	0.361597	Yes
row_57	Rps25	75617	370	2.03016	0.366901	Yes
row_58	Rps11	27207	375	2.02466	0.372239	Yes
row_59	Eef1b2	55949	406	1.98403	0.376184	Yes
row_60	Actr3b	242894	418	1.95744	0.380994	Yes
row_61	Pigyl	66268	422	1.94927	0.386175	Yes
row_62	Rps24	20088	428	1.94704	0.391252	Yes
row_63	Rps10	67097	432	1.94382	0.396418	Yes
row_64	Gng5	14707	437	1.93648	0.401515	Yes
row_65	Rpl13	270106	438	1.93515	0.406806	Yes
row_66	Wbp5	22381	464	1.90679	0.410786	Yes
row_67	Ramp1	51801	470	1.89967	0.415734	Yes
row_68	Slamf9	98365	492	1.87713	0.419831	Yes
row_69	Cxcr4	12767	493	1.87606	0.42496	Yes
row_70	Rpsa	16785	508	1.86406	0.429366	Yes
row_71	Bri3bp	76809	523	1.85069	0.433735	Yes
row_72	Taf10	24075	524	1.85009	0.438793	Yes
row_73	Ndufa1	54405	533	1.84384	0.44344	Yes
row_74	Shisa5	66940	545	1.83426	0.447913	Yes
row_75	Rpl12	269261	565	1.81099	0.451927	Yes
row_76	Sdf2l1	64136	582	1.80062	0.456061	Yes
row_77	Perp	64058	591	1.79367	0.460571	Yes
row_78	Rplp0	11837	594	1.7911	0.465369	Yes
row_79	Slc2a1	20525	599	1.78882	0.470063	Yes
row_80	Rpl8	26961	600	1.78876	0.474953	Yes
row_81	Rnaset2a	100037283	643	1.75366	0.477677	Yes
row_82	Cstb	13014	674	1.73185	0.480933	Yes
row_83	Mrpl54	66047	675	1.73169	0.485668	Yes
row_84	Atp5j2	57423	712	1.70825	0.488563	Yes
row_85	Fabp5	16592	719	1.69783	0.492909	Yes
row_86	Nceh1	320024	747	1.67373	0.496154	Yes
row_87	Ldha	16828	809	1.62595	0.497593	Yes
row_88	Rpl11	67025	814	1.62087	0.501827	Yes
row_89	Use1	67023	825	1.60861	0.505732	Yes
row_90	Rpl18	19899	837	1.59938	0.509563	Yes
row_91	Rpl35	66489	873	1.57286	0.512138	Yes
row_92	Tox2	269389	905	1.54985	0.514847	Yes
row_93	Fth1	14319	920	1.53635	0.518357	Yes
row_94	Rpl39	67248	929	1.52815	0.522141	Yes
row_95	Gla	11605	949	1.51592	0.525349	Yes
row_96	Cox6a2	12862	994	1.48419	0.527238	Yes
row_97	Ssr4	20832	997	1.48346	0.531195	Yes
row_98	Tspo	12257	1003	1.47703	0.534986	Yes
row_99	Pgk1	18655	1047	1.44627	0.536821	Yes
row_100	Rpl22l1	68028	1078	1.42892	0.539249	Yes
row_101	Prdx1	18477	1096	1.42151	0.542297	Yes
row_102	Psat1	107272	1128	1.40542	0.544611	Yes
row_103	Glipr1	73690	1131	1.40285	0.548348	Yes
row_104	Rpl10a	19896	1134	1.40035	0.552078	Yes
row_105	Rpl7	19989	1161	1.38713	0.554589	Yes
row_106	Il4i1	14204	1217	1.35335	0.555578	Yes
row_107	Bhlhe40	20893	1220	1.35095	0.559173	Yes
row_108	Dpys	64705	1247	1.33165	0.561532	Yes
row_109	Fabp3	14077	1329	1.29107	0.561069	Yes
row_110	Ank	11732	1333	1.28924	0.564446	Yes
row_111	Gm4604	100043718	1393	1.26118	0.564986	Yes
row_112	Gm1673	381633	1428	1.24047	0.566701	Yes
row_113	Gstm5	14866	1434	1.23769	0.569839	Yes
row_114	Tpt1	22070	1464	1.22299	0.571753	Yes
row_115	Clec7a	56644	1472	1.21941	0.574742	Yes
row_116	Rps4x	20102	1491	1.21169	0.577167	Yes
row_117	Cd200r4	239849	1500	1.20656	0.580071	Yes
row_118	Aldoa	11674	1506	1.20335	0.583115	Yes
row_119	Tmem176a	66058	1521	1.19972	0.585705	Yes
row_120	Galk1	14635	1527	1.19867	0.588735	Yes
row_121	Gsto1	14873	1567	1.18114	0.590042	Yes
row_122	Naca	17938	1594	1.17113	0.591962	Yes
row_123	Ch25h	12642	1634	1.16001	0.593212	Yes
row_124	Gm6252	621699	1654	1.15505	0.595433	Yes
row_125	Cd52	23833	1707	1.13199	0.595965	Yes
row_126	Gm15772	100034726	1713	1.13071	0.59881	Yes
row_127	Rpl3	27367	1737	1.11878	0.600735	Yes
row_128	Egln3	112407	1765	1.10597	0.602427	Yes
row_129	Atp1a3	232975	1796	1.09515	0.603943	Yes
row_130	Maff	17133	1807	1.08837	0.606425	Yes
row_131	Axl	26362	1812	1.08644	0.609198	Yes
row_132	Bcl2a1a	12044	1827	1.08155	0.611465	Yes
row_133	Ttyh2	117160	1830	1.08029	0.61432	Yes
row_134	Tpi1	21991	1833	1.07873	0.617171	Yes
row_135	Ngfrap1	12070	1951	1.04194	0.614252	Yes
row_136	Adcy3	104111	1995	1.02916	0.614947	Yes
row_137	Syngr1	20972	2023	1.02022	0.616405	Yes
row_138	AW112010	107350	2067	1.00579	0.617035	Yes
row_139	Fam46c	74645	2090	1.00028	0.618686	Yes
row_140	Gas2l3	237436	2224	0.958286	0.61475	Yes
row_141	Rpl6	19988	2273	0.947404	0.614974	Yes
row_142	Apoc4	11425	2304	0.936778	0.616057	Yes
row_143	Rps8	20116	2364	0.916004	0.615653	Yes
row_144	Hpse	15442	2386	0.90928	0.617104	Yes
row_145	Lox	16948	2387	0.908763	0.619588	Yes
row_146	Vat1	26949	2402	0.903097	0.621367	Yes
row_147	Tlr2	24088	2411	0.900556	0.623435	Yes
row_148	Bambi	68010	2440	0.89261	0.624495	Yes
row_149	Inf2	70435	2518	0.870675	0.62308	Yes
row_150	Rpl5	100503670	2537	0.864896	0.624557	Yes
row_151	Bcl2a1d	12047	2547	0.862238	0.626471	Yes
row_152	Pgam1	18648	2591	0.848768	0.626672	Yes
row_153	Mamdc2	71738	2595	0.848012	0.628843	Yes
row_154	Mir682	751556	2668	0.830501	0.627564	Yes
row_155	Dhrs3	20148	2676	0.828615	0.629485	Yes
row_156	Scd2	20250	2877	0.779998	0.621759	Yes
row_157	Tmem163	72160	2897	0.773177	0.622937	Yes
row_158	Capg	12332	2899	0.771663	0.624997	Yes
row_159	Igf1	16000	2921	0.76468	0.626052	Yes
row_160	Atp6v0d2	242341	2923	0.764231	0.628092	Yes
row_161	Dpp7	83768	2939	0.760745	0.629433	Yes
row_162	Chst2	54371	2975	0.753213	0.629767	Yes
row_163	Acaca	107476	3018	0.742895	0.629728	Yes
row_164	Scpep1	74617	3049	0.735188	0.630259	Yes
row_165	Creb3l2	208647	3112	0.722209	0.629178	Yes
row_166	Naglu	27419	3182	0.707941	0.627712	Yes
row_167	Prr5l	72446	3195	0.704496	0.629047	Yes
row_168	Pebp1	23980	3201	0.703498	0.630724	Yes
row_169	Crybb1	12960	3210	0.70162	0.632247	Yes
row_170	Plin2	11520	3214	0.700543	0.634015	Yes
row_171	Atp1b3	11933	3216	0.700441	0.63588	Yes
row_172	Ftl1	14325	3354	0.673361	0.630969	Yes
row_173	Myo1e	71602	3370	0.671069	0.632064	Yes
row_174	Cd5	12507	3377	0.669335	0.633598	Yes
row_175	Fam20c	80752	3398	0.664195	0.634428	Yes
row_176	Rpl34-ps1	619547	3455	0.653517	0.633455	Yes
row_177	Cck	12424	3457	0.652997	0.635191	Yes
row_178	Cxcl16	66102	3510	0.646	0.634394	Yes
row_179	Adssl1	11565	3574	0.633562	0.63302	Yes
row_180	Spp1	20750	3588	0.63104	0.634105	Yes
row_181	Cmtm6	67213	3589	0.630901	0.63583	Yes
row_182	Fgl2	14190	3609	0.628052	0.63661	Yes
row_183	Sh3pxd2b	268396	3641	0.623768	0.636788	Yes
row_184	Gm15796	105244733	3710	0.613334	0.635113	No
row_185	Slc11a1	18173	3714	0.613234	0.636641	No
row_186	Ifi44	99899	3753	0.604282	0.636421	No
row_187	Prdx4	53381	3835	0.586777	0.634032	No
row_188	Anxa5	11747	3841	0.586518	0.635389	No
row_189	Tpd52	21985	3924	0.569616	0.632905	No
row_190	Lgals3bp	19039	3936	0.567514	0.633914	No
row_191	Arrdc4	66412	3952	0.565634	0.634721	No
row_192	Gpr84	80910	3954	0.565166	0.636217	No
row_193	Got1	14718	4049	0.549856	0.633087	No
row_194	H2-K1	14972	4056	0.548692	0.634291	No
row_195	Grn	14824	4138	0.535885	0.631764	No
row_196	Scarb1	20778	4141	0.53521	0.633129	No
row_197	Asb10	117590	4156	0.533073	0.633896	No
row_198	Hif1a	15251	4232	0.522245	0.631627	No
row_199	Plaur	18793	4235	0.521318	0.632954	No
row_200	Baiap2l2	207495	4275	0.516089	0.632442	No
row_201	Tyrobp	22177	4303	0.512657	0.632513	No
row_202	Etl4	208618	4383	0.502639	0.629993	No
row_203	Itgax	16411	4502	0.486254	0.625506	No
row_204	Atp6v1c1	66335	4560	0.479057	0.624007	No
row_205	Csf1	12977	4721	0.459685	0.617377	No
row_206	Aplp2	11804	4722	0.459683	0.618634	No
row_207	Ldlrad3	241576	4730	0.458512	0.619542	No
row_208	H2-Ab1	14961	4754	0.456254	0.619656	No
row_209	Ctse	13034	4845	0.446046	0.616439	No
row_210	Kcnj2	16518	4897	0.440574	0.61513	No
row_211	Pdcd1	18566	5030	0.423844	0.609782	No
row_212	Lpcat2	270084	5076	0.419748	0.608712	No
row_213	Cybb	13058	5334	0.392383	0.597117	No
row_214	Cpd	12874	5397	0.386622	0.595118	No
row_215	Gpr137c	70713	5604	0.362774	0.585956	No
row_216	Fxyd6	59095	5611	0.362344	0.586651	No
row_217	Cd83	12522	5855	0.338542	0.575599	No
row_218	Ctsl	13039	5919	0.33148	0.5734	No
row_219	Cd72	12517	6072	0.313921	0.566766	No
row_220	Apbb2	11787	6293	0.290478	0.556716	No
row_221	Cd68	12514	6429	0.275197	0.550815	No
row_222	Gpnmb	93695	6468	0.270295	0.549681	No
row_223	Samd4	74480	6511	0.264699	0.548334	No
row_224	Eef1g	67160	6568	0.25814	0.54628	No
row_225	Gpr65	14744	6581	0.257115	0.546391	No
row_226	B2m	12010	6587	0.256709	0.546846	No
row_227	Rps19-ps3	277692	6698	0.242142	0.542087	No
row_228	Ccl4	20303	6713	0.239996	0.542053	No
row_229	Apoc1	11812	6854	0.225113	0.535767	No
row_230	Cxcl14	57266	6857	0.224857	0.536284	No
row_231	Crlf2	57914	6896	0.219867	0.535012	No
row_232	AI607873	226691	7034	0.203659	0.528816	No
row_233	Sulf2	72043	7045	0.202962	0.528878	No
row_234	Eef1a1	13627	7110	0.19628	0.52626	No
row_235	Malat1	72289	7258	0.180361	0.519507	No
row_236	Hmgn3	94353	7535	0.150106	0.506313	No
row_237	Rftn1	76438	7743	0.127642	0.496459	No
row_238	Trem2	83433	7842	0.117823	0.491951	No
row_239	Gba	14466	7905	0.111696	0.4892	No
row_240	1700017B05Rik	74211	8054	0.100206	0.482179	No
row_241	Il3ra	16188	8133	0.093971	0.478592	No
row_242	Colec12	140792	8147	0.0930711	0.478205	No
row_243	Tnfsf8	21949	8213	0.087997	0.475242	No
row_244	Csf2ra	12982	8392	0.0681992	0.466655	No
row_245	Serinc3	26943	8828	0.0267686	0.445287	No
row_246	Flt1	14254	8883	0.0222862	0.442686	No
row_247	Ghr	14600	9007	0.0146824	0.436663	No
row_248	Npm1	18148	9166	0.00266542	0.428883	No
row_249	Sorbs3	20410	9186	0.000741188	0.427948	No
row_250	Il18bp	16068	10625	-0.0143028	0.357108	No
row_251	Pld3	18807	10864	-0.0219382	0.345437	No
row_252	Cadm1	54725	11084	-0.0292925	0.334723	No
row_253	Cd34	12490	11507	-0.0479166	0.314053	No
row_254	Serpine2	20720	11560	-0.0500265	0.311627	No
row_255	Ptchd1	211612	11699	-0.0568469	0.30498	No
row_256	Gm13570	667103	11747	-0.0597573	0.302827	No
row_257	Kcnma1	16531	11761	-0.0604654	0.302351	No
row_258	Gpr34	23890	11785	-0.0619324	0.301387	No
row_259	Cd300lb	217304	11976	-0.0714863	0.292217	No
row_260	Pdgfrl	68797	12035	-0.0743582	0.289562	No
row_261	Ephx1	13849	12268	-0.0868828	0.278364	No
row_262	Gm10012	117997402	12370	-0.0929233	0.27364	No
row_263	Anxa3	11745	12454	-0.0973198	0.269815	No
row_264	St14	19143	12508	-0.100904	0.267478	No
row_265	Chst11	58250	12615	-0.108473	0.26255	No
row_266	Apoe	11816	12701	-0.113442	0.258671	No
row_267	Cd164	53599	12757	-0.117112	0.25628	No
row_268	Matn4	17183	12831	-0.121933	0.253015	No
row_269	Adarb1	110532	13032	-0.135553	0.243527	No
row_270	Lyz1	17110	13221	-0.150187	0.234671	No
row_271	Gas7	14457	13456	-0.167054	0.223594	No
row_272	Cd74	16149	13531	-0.174131	0.220423	No
row_273	Ccl3	20302	13596	-0.179504	0.217759	No
row_274	Usp12	22217	13615	-0.181648	0.217368	No
row_275	Marcks	17118	13618	-0.181806	0.217767	No
row_276	Glb1	12091	14005	-0.214956	0.199329	No
row_277	Cst7	13011	14007	-0.215305	0.199868	No
row_278	Plekhh2	213556	14113	-0.223084	0.195302	No
row_279	Zfp618	72701	14225	-0.236173	0.190477	No
row_280	Kif1a	16560	14239	-0.236791	0.190483	No
row_281	Fuca1	71665	14244	-0.237179	0.190935	No
row_282	Fblim1	74202	14351	-0.249655	0.186392	No
row_283	Rhob	11852	14425	-0.25737	0.183498	No
row_284	Ctsz	64138	14481	-0.261894	0.181503	No
row_285	Tcap	21393	14563	-0.270558	0.17825	No
row_286	Myo5a	17918	14652	-0.280777	0.17468	No
row_287	Lgmn	19141	14672	-0.282576	0.174516	No
row_288	Fxyd5	18301	14798	-0.294902	0.169161	No
row_289	Ecm1	13601	14876	-0.30342	0.166195	No
row_290	Gusb	110006	15007	-0.317516	0.160656	No
row_291	Nrp1	18186	15023	-0.318617	0.160787	No
row_292	Dnajb14	70604	15024	-0.31873	0.161659	No
row_293	Vps13c	320528	15429	-0.371954	0.142763	No
row_294	Eef2	13629	15759	-0.410713	0.127669	No
row_295	Lpl	16956	15780	-0.413451	0.127813	No
row_296	Lyz2	17105	16126	-0.461873	0.112071	No
row_297	Npc2	67963	16128	-0.462587	0.113286	No
row_298	Glul	14645	16195	-0.471056	0.111321	No
row_299	Man2b1	17159	16481	-0.513811	0.0986782	No
row_300	Ccr5	12774	16497	-0.515093	0.0993471	No
row_301	Creg1	433375	16519	-0.518865	0.0997305	No
row_302	Dkk2	56811	16561	-0.526244	0.0991483	No
row_303	Gnas	14683	16567	-0.526903	0.100342	No
row_304	Ctsa	19025	16691	-0.547164	0.0957756	No
row_305	Tmem173	72512	16774	-0.560566	0.0932664	No
row_306	St8sia6	241230	16784	-0.561949	0.0943591	No
row_307	H2-D1	14964	16798	-0.562808	0.095257	No
row_308	Pea15a	18611	16808	-0.565406	0.0963592	No
row_309	Lgi2	246316	16949	-0.585624	0.0910597	No
row_310	Csf1r	12978	17017	-0.595586	0.0893855	No
row_311	Lrpap1	16976	17019	-0.596141	0.090966	No
row_312	Ctsb	13030	17054	-0.602266	0.0909367	No
row_313	Tmem119	231633	17100	-0.609722	0.0903856	No
row_314	Tmed3	66111	17135	-0.613453	0.0903869	No
row_315	Timp2	21858	17780	-0.736039	0.0606563	No
row_316	Mpeg1	17476	17785	-0.736906	0.0624738	No
row_317	Sdf4	20318	17834	-0.749263	0.0621563	No
row_318	Hexa	15211	17974	-0.781383	0.0574412	No
row_319	Rgs2	19735	18070	-0.800745	0.0549479	No
row_320	Rpl4	67891	18140	-0.81826	0.0537839	No
row_321	Ctsd	13033	18179	-0.82752	0.0541733	No
row_322	Atf3	11910	18205	-0.833939	0.055221	No
row_323	Plbd2	71772	18369	-0.871839	0.0495702	No
row_324	Cx3cr1	13051	18411	-0.879991	0.0499552	No
row_325	P2ry13	74191	18553	-0.915455	0.0455081	No
row_326	Gm2a	14667	18646	-0.939953	0.0435432	No
row_327	P2ry12	70839	18660	-0.943824	0.0454827	No
row_328	Sparc	20692	18900	-1.0181	0.0364858	No
row_329	Ppt1	19063	19108	-1.08391	0.0292461	No
row_330	Slco2b1	101488	19332	-1.15846	0.0214215	No
row_331	Maf	17132	19418	-1.191	0.020488	No
row_332	Pabpc1	18458	19458	-1.20191	0.0218517	No
row_333	Slc25a47	104910	19526	-1.23078	0.0219141	No
row_334	Txnip	56338	19616	-1.27053	0.0210008	No
row_335	Coro2a	107684	19625	-1.2736	0.0240885	No
row_336	Cd84	12523	19818	-1.38346	0.0184071	No
row_337	Srgap2	14270	19991	-1.4998	0.0140295	No
row_338	Selplg	20345	20050	-1.53991	0.0153807	No
row_339	Siglech	233274	20085	-1.56393	0.0179806	No
row_340	Ctss	13040	20100	-1.57719	0.0216025	No
row_341	Nexn	68810	20152	-1.6176	0.0235111	No

### Sheet: CUSTOM_DAM_FADvsWT
NAME	SYMBOL	TITLE	RANK IN GENE LIST	RANK METRIC SCORE	RUNNING ES	CORE ENRICHMENT
row_0	Igf1	16000	0	4.93739	0.00674001	Yes
row_1	Gm1673	381633	1	4.93637	0.0134786	Yes
row_2	Actr3b	242894	2	4.90743	0.0201777	Yes
row_3	Cxcr4	12767	4	4.82448	0.0267143	Yes
row_4	Cst7	13011	6	4.80102	0.0332189	Yes
row_5	Cd74	16149	7	4.70944	0.0396477	Yes
row_6	Axl	26362	9	4.68672	0.0459963	Yes
row_7	Bhlhe40	20893	11	4.62504	0.0522606	Yes
row_8	Lox	16948	12	4.60203	0.0585428	Yes
row_9	Tmem205	235043	13	4.5941	0.0648142	Yes
row_10	Baiap2l2	207495	14	4.57784	0.0710634	Yes
row_11	Clec7a	56644	15	4.4755	0.0771729	Yes
row_12	Cybb	13058	17	4.42947	0.0831702	Yes
row_13	Ramp1	51801	18	4.3519	0.089111	Yes
row_14	Ank	11732	21	4.28237	0.0948583	Yes
row_15	Egln3	112407	22	4.21865	0.100617	Yes
row_16	Maff	17133	23	4.21321	0.106369	Yes
row_17	4930556M19Rik	75259	31	4.06389	0.111571	Yes
row_18	Rps5	20103	33	4.04033	0.117037	Yes
row_19	Capg	12332	34	4.03144	0.122541	Yes
row_20	Cd63	12512	35	4.01619	0.128023	Yes
row_21	Chst2	54371	36	4.00253	0.133487	Yes
row_22	Ccl6	20305	44	3.93916	0.138519	Yes
row_23	Ndufa1	54405	47	3.89893	0.143743	Yes
row_24	Fabp5	16592	50	3.81821	0.148857	Yes
row_25	Psat1	107272	51	3.81102	0.154059	Yes
row_26	Ctse	13034	55	3.7312	0.159005	Yes
row_27	Rps14	20044	58	3.72379	0.163989	Yes
row_28	Gpr65	14744	63	3.67408	0.168808	Yes
row_29	Cox8a	12868	64	3.6692	0.173817	Yes
row_30	Rpl22	19934	65	3.66816	0.178824	Yes
row_31	Rps16	20055	66	3.65851	0.183818	Yes
row_32	Mif	17319	68	3.64357	0.188743	Yes
row_33	Atp6v1f	66144	69	3.64338	0.193716	Yes
row_34	Rpl10	110954	71	3.6336	0.198627	Yes
row_35	Rps26	27370	74	3.63053	0.203485	Yes
row_36	Anxa5	11747	77	3.61454	0.20832	Yes
row_37	Fam20c	80752	81	3.58058	0.21306	Yes
row_38	Mamdc2	71738	83	3.56635	0.217879	Yes
row_39	Cox4i1	12857	87	3.5349	0.222557	Yes
row_40	Atp6v0e	11974	88	3.53413	0.227381	Yes
row_41	Pfdn5	56612	96	3.49666	0.23181	Yes
row_42	Plaur	18793	98	3.48563	0.236519	Yes
row_43	Cox6a1	12861	99	3.48523	0.241276	Yes
row_44	Cd9	12527	100	3.48459	0.246033	Yes
row_45	Rpl14	67115	103	3.4743	0.250677	Yes
row_46	Glipr1	73690	104	3.47303	0.255418	Yes
row_47	Rpl18a	76808	107	3.45827	0.260041	Yes
row_48	Wbp5	22381	109	3.44833	0.264699	Yes
row_49	Rpl23	65019	110	3.44668	0.269404	Yes
row_50	Tox2	269389	114	3.43153	0.27394	Yes
row_51	Rps3	27050	115	3.424	0.278614	Yes
row_52	Rps27a	78294	120	3.37915	0.28303	Yes
row_53	Rps2	16898	122	3.35738	0.287564	Yes
row_54	Rps21	66481	130	3.33498	0.291771	Yes
row_55	Ngfrap1	12070	133	3.30722	0.296187	Yes
row_56	Rps15	20054	140	3.28777	0.30038	Yes
row_57	Rpsa	16785	141	3.28524	0.304864	Yes
row_58	Rps12	20042	144	3.28113	0.309245	Yes
row_59	Tnfsf8	21949	153	3.24652	0.313282	Yes
row_60	Eef1b2	55949	157	3.23789	0.317555	Yes
row_61	Nceh1	320024	159	3.23657	0.321923	Yes
row_62	Rpl10a	19896	161	3.22858	0.326282	Yes
row_63	Rpl13	270106	165	3.22413	0.330535	Yes
row_64	Gm11478	100504632	168	3.21751	0.334828	Yes
row_65	Fabp3	14077	170	3.21504	0.339168	Yes
row_66	Rplp1	56040	172	3.20616	0.343496	Yes
row_67	Ndufa6	67130	174	3.20362	0.347819	Yes
row_68	Hint1	15254	181	3.19043	0.351879	Yes
row_69	Atox1	11927	183	3.18636	0.356179	Yes
row_70	Ssr4	20832	188	3.17099	0.360311	Yes
row_71	Uqcr11	66594	191	3.15205	0.364515	Yes
row_72	Fcer1g	14127	198	3.13271	0.368496	Yes
row_73	Gla	11605	199	3.13217	0.372772	Yes
row_74	Rps18	20084	204	3.11964	0.376833	Yes
row_75	Fth1	14319	206	3.1169	0.381039	Yes
row_76	Rpl37a	19981	208	3.11364	0.38524	Yes
row_77	Hpse	15442	215	3.10265	0.389179	Yes
row_78	Pdcd1	18566	219	3.08852	0.393248	Yes
row_79	Tpi1	21991	221	3.08505	0.39741	Yes
row_80	Myeov2	66915	224	3.07894	0.401514	Yes
row_81	H2-Ab1	14961	225	3.07819	0.405716	Yes
row_82	Rps15a	267019	227	3.07359	0.409863	Yes
row_83	Atp6v0c	11984	229	3.07122	0.414006	Yes
row_84	Bri3bp	76809	236	3.05181	0.417876	Yes
row_85	Adssl1	11565	239	3.05023	0.421941	Yes
row_86	Slamf9	98365	244	3.04255	0.425898	Yes
row_87	Rpl32	19951	252	3.02786	0.429686	Yes
row_88	Spp1	20750	256	3.02093	0.433662	Yes
row_89	Fxyd5	18301	260	3.00993	0.437623	Yes
row_90	Plin2	11520	261	3.00371	0.441723	Yes
row_91	Cox7a2l	20463	265	2.98624	0.445652	Yes
row_92	Rps19	20085	271	2.96736	0.449456	Yes
row_93	Rpl13a	22121	272	2.96725	0.453507	Yes
row_94	Soat1	20652	277	2.96322	0.457355	Yes
row_95	Rpl37	67281	279	2.95979	0.461346	Yes
row_96	Got1	14718	287	2.95465	0.465034	Yes
row_97	Rpl27a	26451	291	2.94591	0.468908	Yes
row_98	Pgk1	18655	299	2.93079	0.472564	Yes
row_99	Dpp7	83768	300	2.93031	0.476564	Yes
row_100	Ccl3	20302	309	2.91394	0.480147	Yes
row_101	Tyrobp	22177	310	2.91307	0.484124	Yes
row_102	Ftl1	14325	314	2.90804	0.487946	Yes
row_103	Syngr1	20972	315	2.90626	0.491913	Yes
row_104	Cxcl14	57266	324	2.89208	0.495467	Yes
row_105	Rpl8	26961	328	2.88426	0.499256	Yes
row_106	Ldha	16828	344	2.854	0.502413	Yes
row_107	Rps9	76846	349	2.85054	0.506107	Yes
row_108	Sh3pxd2b	268396	357	2.83205	0.509628	Yes
row_109	Il4i1	14204	367	2.81967	0.513033	Yes
row_110	Rpl35a	57808	388	2.79172	0.515858	Yes
row_111	Etl4	208618	403	2.77268	0.518953	Yes
row_112	Ptchd1	211612	406	2.75919	0.522621	Yes
row_113	Rplp2	67186	412	2.75252	0.526132	Yes
row_114	Prdx4	53381	413	2.74821	0.529884	Yes
row_115	H2-K1	14972	421	2.73938	0.533278	Yes
row_116	Rps28	54127	425	2.73323	0.536862	Yes
row_117	Atp1a3	232975	426	2.73279	0.540592	Yes
row_118	Rplp0	11837	440	2.71371	0.543656	Yes
row_119	Ndufs6	407785	470	2.67899	0.545884	Yes
row_120	Sdf2l1	64136	487	2.65373	0.548717	Yes
row_121	Atp5j2	57423	489	2.65058	0.552287	Yes
row_122	B2m	12010	498	2.6374	0.555492	Yes
row_123	Fau	14109	499	2.63712	0.559092	Yes
row_124	Ankrd55	77318	500	2.63514	0.56269	Yes
row_125	Rpl38	67671	509	2.61876	0.56587	Yes
row_126	Cox6a2	12862	513	2.61307	0.569289	Yes
row_127	Rps25	75617	521	2.59963	0.572493	Yes
row_128	Bambi	68010	522	2.59931	0.576041	Yes
row_129	Cd200r4	239849	536	2.57933	0.578922	Yes
row_130	Rps24	20088	557	2.55124	0.581419	Yes
row_131	Rps11	27207	572	2.53622	0.584191	Yes
row_132	Rpl11	67025	575	2.52723	0.587542	Yes
row_133	Pebp1	23980	588	2.51589	0.590385	Yes
row_134	Gas2l3	237436	589	2.51585	0.593819	Yes
row_135	Rnaset2a	100037283	590	2.51434	0.597252	Yes
row_136	Shisa5	66940	592	2.51308	0.600633	Yes
row_137	Rps10	67097	603	2.49768	0.60355	Yes
row_138	Rpl35	66489	607	2.49192	0.606804	Yes
row_139	Mrpl54	66047	614	2.48199	0.609896	Yes
row_140	Csf1	12977	616	2.48007	0.613232	Yes
row_141	Acaca	107476	623	2.47482	0.616315	Yes
row_142	Use1	67023	629	2.46924	0.619439	Yes
row_143	Cstb	13014	645	2.45328	0.622049	Yes
row_144	Rpl12	269261	651	2.44744	0.625143	Yes
row_145	Rps20	67427	659	2.43996	0.628129	Yes
row_146	Gsto1	14873	662	2.43249	0.631351	Yes
row_147	Rpl3	27367	671	2.41846	0.634258	Yes
row_148	Aldoa	11674	673	2.41544	0.637506	Yes
row_149	Hif1a	15251	675	2.41302	0.640751	Yes
row_150	Rpl18	19899	680	2.40632	0.643838	Yes
row_151	Gm8430	667035	681	2.40452	0.647121	Yes
row_152	Taf10	24075	694	2.3919	0.649795	Yes
row_153	Rftn1	76438	700	2.38698	0.652807	Yes
row_154	Gng5	14707	704	2.38335	0.655912	Yes
row_155	Hmgn3	94353	714	2.36788	0.658701	Yes
row_156	Itgax	16411	732	2.35392	0.661076	Yes
row_157	Tcap	21393	748	2.33792	0.663528	Yes
row_158	Gas7	14457	750	2.33657	0.666669	Yes
row_159	Rpl7	19989	751	2.33381	0.669855	Yes
row_160	Tmem163	72160	752	2.33152	0.673037	Yes
row_161	Cck	12424	757	2.32249	0.676011	Yes
row_162	Csf2ra	12982	772	2.30334	0.678465	Yes
row_163	Prdx1	18477	803	2.27162	0.680087	Yes
row_164	Naca	17938	831	2.24109	0.681816	Yes
row_165	Rpl14-ps1	100040970	836	2.23772	0.684673	Yes
row_166	Perp	64058	837	2.23631	0.687726	Yes
row_167	Gpnmb	93695	866	2.20983	0.689362	Yes
row_168	Lgals3bp	19039	881	2.19471	0.691668	Yes
row_169	Tpd52	21985	926	2.15627	0.692443	Yes
row_170	Galk1	14635	933	2.15051	0.695083	Yes
row_171	Rps4x	20102	941	2.1386	0.697657	Yes
row_172	Arrdc4	66412	955	2.1279	0.699921	Yes
row_173	Rpl39	67248	969	2.10957	0.70216	Yes
row_174	Cd52	23833	971	2.10869	0.70499	Yes
row_175	Il3ra	16188	975	2.10324	0.707713	Yes
row_176	Rpl5	100503670	980	2.09664	0.710378	Yes
row_177	Pigyl	66268	998	2.08108	0.712381	Yes
row_178	Rpl6	19988	1000	2.07864	0.715169	Yes
row_179	Tspo	12257	1016	2.06598	0.71725	Yes
row_180	Rps8	20116	1032	2.05513	0.719316	Yes
row_181	Lpl	16956	1081	1.99923	0.719679	Yes
row_182	Gnas	14683	1083	1.99826	0.722358	Yes
row_183	Lgi2	246316	1085	1.99751	0.725035	Yes
row_184	Scpep1	74617	1107	1.98701	0.726713	Yes
row_185	Vat1	26949	1196	1.90154	0.724971	Yes
row_186	Cd72	12517	1198	1.8994	0.727515	Yes
row_187	Myo5a	17918	1232	1.86408	0.728433	Yes
row_188	Ch25h	12642	1257	1.84286	0.729765	Yes
row_189	St14	19143	1292	1.81504	0.730567	Yes
row_190	Rpl22l1	68028	1296	1.81034	0.732891	Yes
row_191	Ldlrad3	241576	1298	1.80978	0.735312	Yes
row_192	Ctsl	13039	1304	1.80405	0.737528	Yes
row_193	Trem2	83433	1318	1.7969	0.73934	Yes
row_194	Tpt1	22070	1352	1.77253	0.740133	Yes
row_195	Tmem176a	66058	1356	1.76945	0.742401	Yes
row_196	Mir682	751556	1372	1.76186	0.744067	Yes
row_197	Cd83	12522	1377	1.75974	0.746272	Yes
row_198	Cd5	12507	1383	1.75203	0.748417	Yes
row_199	Gpr84	80910	1388	1.74834	0.750607	Yes
row_200	Gm15772	100034726	1416	1.72154	0.751626	Yes
row_201	Slc2a1	20525	1426	1.71059	0.753517	Yes
row_202	H2-D1	14964	1454	1.68895	0.754492	Yes
row_203	Atp6v1c1	66335	1459	1.68747	0.756598	Yes
row_204	Cd68	12514	1497	1.66454	0.757047	Yes
row_205	Myo1e	71602	1502	1.65985	0.759116	Yes
row_206	Asb10	117590	1504	1.65827	0.76133	Yes
row_207	Sulf2	72043	1506	1.65799	0.763544	Yes
row_208	Eef1a1	13627	1550	1.63112	0.763651	Yes
row_209	Ccl4	20303	1574	1.61473	0.764722	Yes
row_210	Atp1b3	11933	1588	1.60874	0.766277	Yes
row_211	Bcl2a1d	12047	1599	1.6012	0.76797	Yes
row_212	Adcy3	104111	1600	1.60116	0.770156	Yes
row_213	Dkk2	56811	1601	1.60114	0.772342	Yes
row_214	Tlr2	24088	1618	1.59088	0.773725	Yes
row_215	Bcl2a1a	12044	1636	1.58148	0.775045	Yes
row_216	Aplp2	11804	1647	1.57337	0.7767	Yes
row_217	Pgam1	18648	1684	1.54808	0.777039	Yes
row_218	Eef1g	67160	1717	1.529	0.777549	Yes
row_219	Gstm5	14866	1746	1.51403	0.778236	Yes
row_220	Flt1	14254	1821	1.47191	0.776598	Yes
row_221	Fgl2	14190	1831	1.46625	0.778156	Yes
row_222	AW112010	107350	1886	1.44277	0.777463	Yes
row_223	Ctsz	64138	1940	1.42004	0.77679	Yes
row_224	Fxyd6	59095	1946	1.41625	0.778476	Yes
row_225	Apoe	11816	1977	1.39903	0.778908	Yes
row_226	Scarb1	20778	2025	1.37686	0.77847	Yes
row_227	Slc11a1	18173	2039	1.37082	0.779701	Yes
row_228	Npm1	18148	2055	1.36246	0.780821	Yes
row_229	Atp6v0d2	242341	2077	1.35072	0.78163	Yes
row_230	Apoc4	11425	2129	1.32754	0.780929	Yes
row_231	Cadm1	54725	2205	1.29704	0.779003	Yes
row_232	Pea15a	18611	2231	1.28626	0.779526	Yes
row_233	Fam46c	74645	2241	1.28162	0.780832	Yes
row_234	Ephx1	13849	2251	1.27876	0.782134	Yes
row_235	Pld3	18807	2268	1.27148	0.783081	Yes
row_236	Prr5l	72446	2291	1.25878	0.783715	Yes
row_237	AI607873	226691	2367	1.22607	0.781692	Yes
row_238	Crlf2	57914	2378	1.22015	0.782865	Yes
row_239	Dpys	64705	2382	1.21931	0.784381	Yes
row_240	Cxcl16	66102	2416	1.2014	0.784395	Yes
row_241	Il18bp	16068	2458	1.17647	0.78398	Yes
row_242	Npc2	67963	2495	1.16536	0.783796	Yes
row_243	Serpine2	20720	2519	1.15373	0.784238	Yes
row_244	Inf2	70435	2532	1.14648	0.785211	Yes
row_245	Naglu	27419	2567	1.13097	0.785079	No
row_246	Cpd	12874	2665	1.08375	0.781777	No
row_247	Cd300lb	217304	2760	1.04568	0.778572	No
row_248	Lyz2	17105	2894	0.998849	0.773379	No
row_249	Gusb	110006	2930	0.988842	0.773004	No
row_250	Ctsb	13030	2972	0.972801	0.772311	No
row_251	Ghr	14600	3001	0.965522	0.772249	No
row_252	Colec12	140792	3065	0.948454	0.770439	No
row_253	Fblim1	74202	3120	0.932012	0.769049	No
row_254	Ifi44	99899	3150	0.92509	0.768883	No
row_255	Apbb2	11787	3185	0.916443	0.768458	No
row_256	Dhrs3	20148	3286	0.889819	0.764744	No
row_257	Kcnj2	16518	3440	0.841675	0.758351	No
row_258	Grn	14824	3758	0.756879	0.743759	No
row_259	Anxa3	11745	3761	0.756582	0.744693	No
row_260	Apoc1	11812	3899	0.722473	0.738927	No
row_261	Gm6252	621699	3950	0.708566	0.73743	No
row_262	Fuca1	71665	4009	0.693695	0.735518	No
row_263	Plekhh2	213556	4031	0.68864	0.735423	No
row_264	Rpl4	67891	4086	0.673735	0.733681	No
row_265	Rpl34-ps1	619547	4102	0.670018	0.733856	No
row_266	Gm4604	100043718	4253	0.636515	0.727332	No
row_267	Gm15796	105244733	4407	0.601304	0.720611	No
row_268	Scd2	20250	4487	0.582314	0.717512	No
row_269	St8sia6	241230	4520	0.573529	0.716718	No
row_270	Chst11	58250	4531	0.571144	0.717004	No
row_271	Kif1a	16560	4564	0.562734	0.716195	No
row_272	Gba	14466	4870	0.508334	0.701856	No
row_273	Ttyh2	117160	5128	0.463117	0.68982	No
row_274	Ecm1	13601	5215	0.45022	0.686196	No
row_275	Mpeg1	17476	5274	0.44279	0.683941	No
row_276	Cd34	12490	5339	0.434465	0.68138	No
row_277	Tmed3	66111	5524	0.405874	0.672865	No
row_278	Sdf4	20318	5703	0.38035	0.66461	No
row_279	Matn4	17183	5759	0.374119	0.66241	No
row_280	Usp12	22217	5814	0.365181	0.660247	No
row_281	Lyz1	17110	5953	0.347499	0.653919	No
row_282	Nexn	68810	6219	0.311002	0.641282	No
row_283	Dnajb14	70604	6381	0.291356	0.633744	No
row_284	Glb1	12091	6524	0.273047	0.627117	No
row_285	Sorbs3	20410	6706	0.250911	0.618538	No
row_286	Samd4	74480	6858	0.228403	0.611407	No
row_287	Eef2	13629	6900	0.222688	0.60969	No
row_288	Crybb1	12960	7218	0.182136	0.594314	No
row_289	Gpr137c	70713	7324	0.168981	0.589369	No
row_290	Lpcat2	270084	7479	0.148571	0.581981	No
row_291	Adarb1	110532	7682	0.123115	0.572193	No
row_292	Nrp1	18186	7761	0.113666	0.568503	No
row_293	Ctsa	19025	7842	0.105161	0.564704	No
row_294	Ctsd	13033	8118	0.0726433	0.551248	No
row_295	Lrpap1	16976	8744	0.0129819	0.520459	No
row_296	Gm10012	117997402	10120	0	0.452685	No
row_297	Vps13c	320528	10704	-0.00817913	0.42396	No
row_298	Creg1	433375	10861	-0.0176949	0.416295	No
row_299	Zfp618	72701	11268	-0.0391494	0.396337	No
row_300	Pdgfrl	68797	11876	-0.0826134	0.36653	No
row_301	Creb3l2	208647	12367	-0.121283	0.342544	No
row_302	Malat1	72289	13013	-0.185972	0.311005	No
row_303	Hexa	15211	13198	-0.20878	0.302221	No
row_304	Gm13570	667103	13329	-0.221703	0.296116	No
row_305	Pabpc1	18458	13679	-0.264439	0.279275	No
row_306	Rps19-ps3	277692	13790	-0.283527	0.27424	No
row_307	Plbd2	71772	14126	-0.334014	0.258183	No
row_308	Man2b1	17159	14445	-0.378444	0.243026	No
row_309	Gpr34	23890	14605	-0.404652	0.235741	No
row_310	Ppt1	19063	14618	-0.407513	0.235706	No
row_311	Atf3	11910	14641	-0.411513	0.235183	No
row_312	Timp2	21858	14834	-0.44194	0.226323	No
row_313	Lgmn	19141	15326	-0.533752	0.20285	No
row_314	Cmtm6	67213	15440	-0.555971	0.198039	No
row_315	Rgs2	19735	15554	-0.578879	0.193259	No
row_316	Serinc3	26943	15629	-0.593526	0.190422	No
row_317	Ctss	13040	16128	-0.709002	0.166844	No
row_318	Slc25a47	104910	16308	-0.744474	0.159037	No
row_319	Kcnma1	16531	16339	-0.751076	0.158583	No
row_320	Glul	14645	16812	-0.865125	0.136499	No
row_321	Cd84	12523	17194	-0.967116	0.11904	No
row_322	Coro2a	107684	17269	-0.986694	0.116739	No
row_323	Rhob	11852	17743	-1.11291	0.0949445	No
row_324	Cd164	53599	17985	-1.18102	0.0846777	No
row_325	Marcks	17118	18087	-1.2202	0.0813651	No
row_326	Siglech	233274	18331	-1.30028	0.0711626	No
row_327	Gm2a	14667	18514	-1.36097	0.0640496	No
row_328	1700017B05Rik	74211	18629	-1.40165	0.0603439	No
row_329	Txnip	56338	19141	-1.60547	0.0373482	No
row_330	Tmem173	72512	19279	-1.67521	0.0328823	No
row_331	Sparc	20692	19330	-1.70313	0.0327427	No
row_332	Csf1r	12978	19378	-1.72794	0.0327849	No
row_333	Ccr5	12774	19670	-1.90106	0.0210366	No
row_334	Tmem119	231633	19717	-1.93002	0.0214039	No
row_335	P2ry12	70839	19925	-2.07076	0.0140276	No
row_336	Slco2b1	101488	20219	-2.33908	0.00277864	No
row_337	Cx3cr1	13051	20227	-2.3483	0.00563926	No
row_338	P2ry13	74191	20297	-2.44198	0.00557177	No
row_339	Selplg	20345	20311	-2.45744	0.00828564	No
row_340	Srgap2	14270	20356	-2.53697	0.00958007	No
row_341	Maf	17132	20469	-2.80327	0.0078863	No
